# Rewired type I IFN signaling is linked to age-dependent differences in COVID-19

**DOI:** 10.1101/2024.10.23.619479

**Authors:** Lev Petrov, Sophia Brumhard, Sebastian Wisniewski, Philipp Georg, David Hillus, Anna Hiller, Rosario Astaburuaga-García, Nils Blüthgen, Emanuel Wyler, Katrin Vogt, Hannah-Philine Dey, Saskia von Stillfried, Christina Iwert, Roman D. Bülow, Bruno Märkl, Lukas Maas, Christine Langner, Tim Meyer, Jennifer Loske, Roland Eils, Irina Lehmann, Benjamin Ondruschka, Markus Ralser, Jakob Trimpert, Peter Boor, Sammy Bedoui, Christian Meisel, Marcus A. Mall, Victor M. Corman, Leif Erik Sander, Jobst Röhmel, Birgit Sawitzki

**Author notes:** Senior author (Jobst Röhmel, Birgit Sawitzki).

## Abstract

Advanced age is the most important risk factor for severe disease or death from COVID-19, but a thorough mechanistic understanding of the molecular and cellular underpinnings is lacking. Multi-omics analysis of samples from SARS-CoV-2 infected persons aged 1 to 84 years, revealed a rewiring of type I interferon (IFN) signaling with a gradual shift from signal transducer and activator of transcription 1 (STAT1) to STAT3 activation in monocytes, CD4^+^ T cells and B cells with increasing age. Diversion of interferon IFN signaling was associated with increased expression of inflammatory markers, enhanced release of inflammatory cytokines, and delayed contraction of infection-induced CD4^+^ T cells. A shift from IFN-responsive germinal center B (GCB) cells towards CD69^high^ GCB and atypical B cells corresponded to the formation of IgA in children while complement fixing IgG was dominant in adults. Our data provide a mechanistic basis for inflammation-prone responses to infections and associated pathology during aging.
