## Supplementary material for "Rewired type I IFN signaling is linked to age-dependent differences in COVID-19": Resources Table

### Sheet: CyTOF Panel
ANTIBODY	SOURCE	IDENTIFIER
89Y_CD45_Hi30	Fluidigm	5788
103Rh_live/dead	in-house
104Pd_ß2M_2M2	Biolegend	567
106Pd_ß2M_2M2	Biolegend	567
108Pd_ß2M_2M2	Biolegend	567
110Pd_ß2M_2M2	Biolegend	567
113In_HLADR_L243	Biolegend	3123
115In_CD3E_UCHT1	Biolegend	916
141Pr_CD196 (CCR6)_G034E3	Fluidigm	1235
142Nd_CD19_HIB-19	Fluidigm	930
143Nd_CD123 (IL-3RA)_6H6	Fluidigm	3566
144Nd_CD15 (FUT4)_W6D3	Fluidigm	2526
145Nd_CD21_HB5	Biolegend	1380
146Nd_CD226_REA1040	Miltenyi	10666
147Sm_IgD_IgD26	Biolegend	330401
148Nd_ICOS_C398.4A	Fluidigm	64545
149Sm_CD96_REA195	Miltenyi	10225
150Nd_KLRG1_REA261	Miltenyi	10219
151Eu_TCRgd_11F2	Miltenyi	6965
152Sm_CD95 (FAS)_DX2	Biolegend	355
153Eu_TIGIT_MBSA43	Fluidigm	201633
153Eu_CD62L (L-Selectin)_DREG56	Biolegend	6402
155Gd_CD27_L128	Fluidigm	939
156Gd_CXCR3_G025H7	Fluidigm	2833
157Gd_KLRF1_REA845	Miltenyi	51348
158Gd_CD10_HI10a	Fluidigm	4311
160Gd_CD14_RMO52	Fluidigm	929
161Dy_CD28_L293	BD	940
162Dy_CD69_FN50	Fluidigm	969
163Dy_CD294 (CRTH2)_BM16	Fluidigm	11251
164Dy_CXCR5_51505	Fluidigm	643
166Er_CD34_581	Fluidigm	947
167Er_CD38_HIT2	Fluidigm	952
168Er_MKI67_Ki-67	Fluidigm	17345
169Tm_CD25_2A3	Fluidigm	71
170Er_LAG3 (CD223) _11C3C65	Biolegend	3902
171Yb_KLRB1 (CD161)_HP-3G10	Biolegend	3820
172Yb_CD45RO_4G11	in house/DRFZ	5788
173Yb_CD137_4B4-1	Fluidigm	3604
175Lu_PD-1_EH12.2H7	Fluidigm	5133
176Yb_CD56 (NCAM)_NCAM16.2	Fluidigm	4684
191Ir_DNA	Fluidigm
193Ir_DNA	Fluidigm
194Pt_CD8A_GN11	in house/DRFZ	925
195Pt_IgM_MHM-88	Biolegend	3507
196Pt_CD11c (ITGAX)_BU15	Biolegend	3687
198Pt_ß2M_2M2	Biolegend	567
209Bi_CD16 (FCGR3A)_3G8	Fluidigm	3959

### Sheet: Full Spectrum FACS
ANTIBODY	SOURCE	IDENTIFIER
CD3 - BUV496	BD	Cat# 612940
PD1 - BUV805	invitrogen	Cat# 368-9985-82
CD8 - BV510	Biolegend	Cat# 301048
CD16 - BV605	Biolegend	Cat# 302040
CD27 - BV650	Biolegend	Cat# 302828
CXCR5 - BV711	Biolegend	Cat# 356934
HLADR - BV785	Biolegend	Cat# 307642
CRTH2 - PE	Biolegend	Cat# 350106
GranzymeB - ECD	Biolegend	in house
CD38 - PE cy7	Biolegend	Cat# 356608
ld - ZombieRed	Biolegend	Cat# 67685
Lag3 - PerCpef710	invitrogen	Cat# 46-2231-82
CCR6 - APC	Biolegend	Cat# 353416
CD4 APC-Fire 750	Biolegend	Cat# 300560

### Sheet: Data
DATASET	LOCATION/IDENTIFIER	COMMENT
WB CyTOF Monocytes & DCs	LINK FOR REVIEW	Clean, debarcoded, batch-corrected and pre-gated .fcs files to be used together with the respective Cytopipe script.
WB CyTOF CD4+ T Cells	LINK FOR REVIEW	Clean, debarcoded, batch-corrected and pre-gated .fcs files to be used together with the respective Cytopipe script.
WB CyTOF B Cells	LINK FOR REVIEW	Clean, debarcoded, batch-corrected and pre-gated .fcs files to be used together with the respective Cytopipe script.
WB CyTOF (raw)	LINK FOR REVIEW	Clean, debarcoded .fcs files. Can be normalized using POPCORN script and pre-gated on population of interest.
PBMC scRNAseq (pre-processed)	LINK FOR REVIEW	.rds file after demultiplexing, integration and QC to be used together with RECAST_analysis.R script for primary clustering, annotation and subsetting into populations of interest.
PBMC scRNAseq (count tables and metadata)	GSE271284; LINK FOR REVIEW	.h5 pre-filtered count tables, contig tables and vireo SNP-based donor ID calling results. Can be demultiplexed and converted for further processing using Rnapipe script.

### Sheet: Code
SCRIPT	EXPERIMENT	USAGE	LINK
POPCORN_240104_RECAST_REVISION.R	CyTOF	Linear normalization of signal intensity ranges between batches using technical replicates. Used after debarcoding and before pre-gating of main populations of interest (Monocytes & DCs, CD4 T, CD8 T, B and NK cells).	LINK FOR REVIEW
20240106_Cytopipe_RECAST_REVISION_ACUTE_MONO_core.R	CyTOF	Data parsing, clustering and visualization of cells in the dataset, manual merging and deletion of clusters (we intentially overcluster with FlowSOM), controller of analysis modules. Only acutely ill patients are included here.	LINK FOR REVIEW
20240106_Cytopipe_RECAST_REVISION_CD4_T_Cells.R	CyTOF	Data parsing, clustering and visualization of cells in the dataset, manual merging and deletion of clusters (we intentially overcluster with FlowSOM), controller of analysis modules. All three measurement timepoints are included here.	LINK FOR REVIEW
20240106_Cytopipe_RECAST_REVISION_ACUTE_B_core.R	CyTOF	Data parsing, clustering and visualization of cells in the dataset, manual merging and deletion of clusters (we intentially overcluster with FlowSOM), controller of analysis modules. Only acutely ill patients are included here.	LINK FOR REVIEW
RECAST_pooled_REVISION.R	CyTOF	Module: infected children and infected adults are compared to respective controls and to each other. Limited to 14 days after symptom onset (for symptomatic patients).	LINK FOR REVIEW
RECAST_pooled_timepoint_REVISION.R	CyTOF	Module: infected children and infected adults are compared to respective controls and to each other. All three timepoints are analyzed.	LINK FOR REVIEW
RECAST_family_paired_boxplots_d1.R	CyTOF	Module: infected children and infected adults are compared to each other in a paired manner using family ID. Limited to 14 days after symptom onset (for symptomatic patients).	LINK FOR REVIEW
RECAST_family_plotting_functions.R	CyTOF	Supporting functions for intra-family comparisons.	LINK FOR REVIEW
RECAST_severity_ladder_REVISION.R	CyTOF	Module: infected children and infected adults are compared to respective controls and to each other using alternative stratification (split by disease severity). Limited to 14 days after symptom onset (for symptomatic patients).	LINK FOR REVIEW
230217_Rnapipe.R	scRNAseq	Master script, handles steps from count matrix import, demultiplexing, integration and QC up to the loading of separate modules analyzing specific populations of interest.	LINK FOR REVIEW
DE_functions.R	scRNAseq	Supporting functions for differential expression testing and GSEA.	LINK FOR REVIEW
plotting_functions.R	scRNAseq	Supporting functions for cluster abundance, scaled expression testing and plotting.	LINK FOR REVIEW
RECAST_analysis.R	scRNAseq	Primary clustering, annotation and subsetting of main populations of interest.	LINK FOR REVIEW
Mono_module.R	scRNAseq	Data parsing, clustering and visualization of cells in the population of interest, manual merging and deletion of low quality clusters, DE, GSEA analyses. Infected children and infected adults are compared to respective controls and to each other using alternative stratification (split by disease severity). Only acutely ill patients and uninfected controls are included here. Calls respective "poo…	LINK FOR REVIEW
Mono_module_pooled_cond.R	scRNAseq	DE, GSEA analyses. Infected children and infected adults are compared to respective controls and to each other. Only acutely ill patients and uninfected controls are included here.	LINK FOR REVIEW
T_module.R	scRNAseq	Data parsing, clustering and visualization of cells in the population of interest, manual merging and deletion of low quality clusters, DE, GSEA analyses. Infected children and infected adults are compared to respective controls and to each other using alternative stratification (split by disease severity). Only acutely ill patients and uninfected controls are included here. Calls respective "poo…	LINK FOR REVIEW
T_module_pooled_cond.R	scRNAseq	DE, GSEA analyses. Infected children and infected adults are compared to respective controls and to each other. Only acutely ill patients and uninfected controls are included here.	LINK FOR REVIEW
B_module.R	scRNAseq	Data parsing, clustering and visualization of cells in the population of interest, manual merging and deletion of low quality clusters, DE, GSEA analyses. Infected children and infected adults are compared to respective controls and to each other using alternative stratification (split by disease severity). Only acutely ill patients and uninfected controls are included here. Calls respective "poo…	LINK FOR REVIEW
B_module_pooled_cond.R	scRNAseq	DE, GSEA analyses. Infected children and infected adults are compared to respective controls and to each other. Only acutely ill patients and uninfected controls are included here.	LINK FOR REVIEW
Nasal_swab_T_module.R	scRNAseq	Data parsing, clustering and visualization of cells in the population of interest, manual merging and deletion of low quality clusters, DE, GSEA analyses. Infected children and infected adults are compared to respective controls and to each other. Only acutely ill patients and uninfected controls are included here.	LINK FOR REVIEW
