## Supplementary Table 4 for "Rewired type I IFN signaling is linked to age-dependent differences in COVID-19"

### Sheet: manual_annotation_markers
gene	metalineage
PTPRC	B, DC, Mono, T
CD3E	T
CD3G	T
CD3D	T
CD4	T, DC
CD8A	T
CD8B	T
TRAC	T
TRGC1	T
TRGC2	T
SELL	T
CD58	T
CD248	T
RUNX2	T
HOPX	T
TOX	T
TNFRSF4	T
TNFRSF18	T
CCR5	T
CCR7	T
CD38	B, DC, Mono, T
CD28	T, B
CD27	T, B
PDCD1	T
LAG3	T
TBX21	T
CXCR3	T, Mono
GATA3	T
PTGDR2	T
CCR4	T
RORC	T
IL17A	T
CCR6	T
IL2RA	T
FOXP3	T
CTLA4	T
BCL6	T, B
CXCR5	T, B
ICOS	T
EOMES	T
GZMA	T
GZMB	DC, T
GZMK	T
PRF1	T
KLRC1	T
KLRB1	T
KLRG1	T
KLRF1	T
NKG7	B, DC, Mono
CD19	T, B
MS4A1	T, B
CD79A	B
PXK	B
IGHM	B
IGHD	B
IGHG1	B
IGHG2	B
IGHG3	B
IGHG4	B
IGHA1	B
CR2	B
CD23	B
CD24	B
MME	B
MZB1	B
SDC1	B
CD14	DC, Mono
ITGAX	T, B, DC, Mono
FCGR3A	DC, Mono, T
FCGR3B	DC, Mono, T
CD68	Mono
APOE	Mono
CD69	B, DC, Mono, T
CD74	B, DC, Mono, T
HLA-DRA	B, DC, Mono, T
HLA-DRB1	B, DC, Mono, T
HLA-DPA1	B, DC, Mono, T
FCER1A	DC, Mono
IL3RA	DC, Mono
TLR7	DC, Mono
CLEC4C	DC
MKI67	B, DC, Mono, T
IFNAR1	B, T
IFNAR2	B, T
JAK1	B, T
TYK2	B, T
STAT1	B, T
STAT2	B, T
STAT5A	B, T
IRF9	B, T
SOCS1	B, T
SOCS3	B, T
STAT3	B, T
USP18	B, T
SMAD2	B, T
SMAD3	B, T
S1PR1	B, T
ISG20	B, T
ZC3HAV1	B, T

### Sheet: DE_cluster_markers_Mono_PBMC
p_val	avg_log2FC	pct.1	pct.2	p_val_adj	cluster	gene
0	1.21295	0.921	0.592	0	0	JUN
0	0.696911	1	0.967	0	0	FOS
0	0.653284	0.966	0.757	0	0	EEF2
0	0.646765	0.967	0.824	0	0	NFKBIA
0	0.646703	0.694	0.36	0	0	AC007952.4
0	0.638533	0.892	0.587	0	0	FOSB
0	0.633499	0.709	0.385	0	0	ALDH2
0	0.603542	0.977	0.824	0	0	TKT
0	0.566204	0.999	0.939	0	0	GAPDH
2.45e-214	0.864161	0.266	0.104	6.37e-210	0	IL1R2
0	2.35032	0.506	0.107	0	1	IFI27
0	2.02482	0.896	0.341	0	1	IFI6
0	2.00494	0.873	0.313	0	1	ISG15
0	1.91554	0.782	0.159	0	1	IFI44L
0	1.82901	0.968	0.49	0	1	LY6E
0	1.82331	0.974	0.694	0	1	IFITM3
0	1.81871	0.735	0.229	0	1	IFITM1
0	1.71086	0.806	0.248	0	1	MX1
0	1.41623	0.754	0.385	0	1	APOBEC3A
0	1.41209	0.714	0.246	0	1	EPSTI1
0	1.75965	0.908	0.684	0	2	S100A12
0	1.66262	0.993	0.935	0	2	S100A8
0	1.55643	0.313	0.105	0	2	IL1R2
0	0.859548	0.99	0.952	0	2	S100A9
6.26e-251	1.22411	0.369	0.173	1.63e-246	2	ALOX5AP
1.42e-126	0.854414	0.575	0.511	3.68e-122	2	HMGB2
3.17e-117	1.25588	0.318	0.192	8.25e-113	2	FOLR3
2.51e-115	0.878383	0.576	0.539	6.53e-111	2	GCA
6.65e-104	1.27385	0.327	0.214	1.73e-99	2	RETN
3.93e-22	0.850791	0.334	0.317	1.02e-17	2	SLC25A37
0	1.16234	0.942	0.79	0	3	MT-ND3
0	1.09328	0.944	0.815	0	3	MT-ND4
0	1.09083	0.979	0.878	0	3	MT-CO3
0	1.01662	0.96	0.842	0	3	MT-ND1
0	0.95937	0.956	0.833	0	3	MT-ATP6
0	0.958502	0.987	0.905	0	3	MT-CO2
0	0.95514	0.932	0.808	0	3	MT-ND2
0	0.9505	0.941	0.814	0	3	MT-CYB
0	0.941714	0.993	0.943	0	3	MT-CO1
2.17e-265	0.938456	0.834	0.679	5.65e-261	3	MT-ND5
0	2.19753	0.602	0.088	0	4	RGCC
0	2.01503	0.875	0.529	0	4	MAFB
0	1.78716	0.65	0.265	0	4	CXCL8
0	1.55009	0.404	0.08	0	4	CXCL2
0	1.54306	0.293	0.043	0	4	AREG
0	1.48769	0.681	0.37	0	4	MAP3K8
0	1.48736	0.952	0.69	0	4	S100A12
0	1.47133	0.352	0.024	0	4	PHLDA1
0	1.41983	0.494	0.118	0	4	ASPH
3.75e-153	1.62403	0.339	0.159	9.74e-149	4	THBS1
0	1.51938	0.946	0.509	0	5	HLA-DPB1
0	1.41611	0.996	0.767	0	5	HLA-DRA
0	1.37686	0.644	0.185	0	5	HLA-DQA1
0	1.27613	0.96	0.558	0	5	HLA-DPA1
0	1.22703	0.989	0.775	0	5	HLA-DRB1
0	1.15392	0.871	0.461	0	5	HLA-DQB1
0	1.12739	0.938	0.597	0	5	HLA-DRB5
0	1.07126	0.897	0.415	0	5	HLA-DMA
0	1.03066	1	0.963	0	5	CD74
0	0.795502	0.877	0.494	0	5	CPVL
0	2.86769	0.972	0.164	0	6	FCGR3A
0	2.35976	0.947	0.136	0	6	CDKN1C
0	1.93973	0.799	0.155	0	6	RHOC
0	1.82049	0.961	0.441	0	6	MS4A7
0	1.65037	0.93	0.45	0	6	SMIM25
0	1.52225	0.303	0.028	0	6	C1QA
0	1.4943	0.936	0.55	0	6	PECAM1
0	1.48982	0.847	0.233	0	6	MTSS1
0	1.46576	0.804	0.193	0	6	TCF7L2
0	1.449	0.894	0.454	0	6	WARS
0	3.42781	0.972	0.142	0	7	CDKN1C
0	3.14272	0.996	0.285	0	7	IFITM1
0	2.72709	0.993	0.17	0	7	FCGR3A
0	2.38208	1	0.731	0	7	IFITM3
0	2.26896	0.926	0.108	0	7	HES4
0	2.23588	0.897	0.114	0	7	IFIT1
0	2.21447	0.999	0.553	0	7	LY6E
0	2.19607	0.436	0.025	0	7	CXCL10
0	2.06713	0.996	0.757	0	7	CFD
0	2.06497	0.984	0.384	0	7	ISG15
0	2.89864	1	0.996	0	8	MALAT1
1.86e-305	2.13144	0.981	0.969	4.83e-301	8	NEAT1
8.21e-279	1.77137	0.987	0.947	2.13e-274	8	MT-CO1
4.83e-154	1.94374	0.788	0.722	1.25e-149	8	ZEB2
1.2e-131	2.00888	0.757	0.68	3.11e-127	8	RNF213
2.16e-109	1.67709	0.717	0.599	5.61e-105	8	MT-ND4L
1.5e-84	2.0952	0.558	0.386	3.89e-80	8	PARP14
4.31e-56	1.8614	0.447	0.296	1.12e-51	8	NKTR
3.36e-32	2.37604	0.475	0.406	8.74e-28	8	MTRNR2L12
7.52e-31	1.64248	0.437	0.37	1.95e-26	8	UTRN
0	4.18588	0.913	0.091	0	9	PPBP
0	2.82451	0.728	0.037	0	9	PF4
0	2.59669	0.799	0.028	0	9	TUBB1
0	2.50476	0.828	0.09	0	9	PRKAR2B
0	2.47063	0.689	0.038	0	9	MYL9
0	2.43339	0.725	0.057	0	9	CCL5
0	2.36586	0.77	0.031	0	9	CAVIN2
0	2.3027	0.634	0.013	0	9	GP9
0	2.27528	0.777	0.02	0	9	GNG11
8e-186	2.90733	0.981	0.53	2.08e-181	9	NRGN
0	2.35018	0.62	0.003	0	10	MS4A1
0	2.23154	0.648	0.007	0	10	CD79A
0	1.73411	0.465	0.008	0	10	IGHM
0	1.41688	0.5	0.003	0	10	LINC00926
0	1.27692	0.444	0.012	0	10	BANK1
0	1.15337	0.352	0.004	0	10	BACH2
1.87e-175	1.31304	0.5	0.038	4.86e-171	10	ETS1
7.74e-154	1.35112	0.493	0.042	2.01e-149	10	RALGPS2
1.5e-66	1.17675	0.5	0.091	3.89e-62	10	CD79B
3.73e-55	1.67733	0.62	0.171	9.69e-51	10	LTB

### Sheet: DE_cluster_markers_T_PBMC
p_val	avg_log2FC	pct.1	pct.2	p_val_adj	cluster	gene
0	0.866584	0.89	0.576	0	0	LEF1
0	0.829143	0.75	0.425	0	0	CCR7
0	0.711834	0.735	0.532	0	0	LINC00861
0	0.703842	0.943	0.805	0	0	MT-ND3
0	0.642955	0.943	0.725	0	0	TCF7
0	0.641998	0.561	0.342	0	0	IL6ST
0	0.624164	0.6	0.385	0	0	OXNAD1
0	0.611544	0.529	0.308	0	0	TRABD2A
0	0.603654	0.53	0.331	0	0	MAML2
0	0.576223	0.9	0.765	0	0	MT-ND4
0	0.804682	0.806	0.422	0	1	CCR7
0	0.783353	0.253	0.096	0	1	LINC02446
0	0.718735	0.907	0.578	0	1	LEF1
0	0.696477	0.525	0.223	0	1	ACTN1
0	0.668656	0.963	0.725	0	1	TCF7
0	0.659484	0.475	0.225	0	1	NELL2
0	0.63415	0.719	0.457	0	1	ABLIM1
0	0.614119	0.62	0.345	0	1	LDLRAP1
0	0.5956	0.406	0.163	0	1	AIF1
7.21365e-176	0.594773	0.409	0.264	1.87476e-171	1	CD8B
0	1.09324	0.585	0.215	0	2	SOCS3
0	0.961543	0.808	0.475	0	2	PIM1
0	0.803662	0.854	0.603	0	2	UBALD2
0	0.778502	0.688	0.364	0	2	NFKBIZ
0	0.768896	0.537	0.223	0	2	SESN3
0	0.727111	0.389	0.111	0	2	ADTRP
0	0.677137	0.867	0.708	0	2	EEF1G
0	0.670526	0.739	0.408	0	2	MAL
1.2181e-228	0.735616	0.439	0.256	3.16572e-224	2	GAS5
5.88652e-160	0.682302	0.453	0.299	1.52985e-155	2	PCED1B-AS1
0	2.00677	0.991	0.306	0	3	CCL5
0	1.75006	0.984	0.283	0	3	NKG7
0	1.74019	0.786	0.338	0	3	DUSP2
0	1.65383	0.949	0.284	0	3	CST7
0	1.61728	0.752	0.163	0	3	GZMH
0	1.61305	0.564	0.122	0	3	CCL4
0	1.4707	0.895	0.246	0	3	GZMA
0	1.40169	0.656	0.255	0	3	CD8A
0	1.374	0.711	0.216	0	3	GNLY
0	1.36066	0.689	0.174	0	3	KLRD1
0	1.04369	0.992	0.782	0	4	LTB
0	1.00452	0.839	0.402	0	4	S100A11
0	0.929982	0.992	0.764	0	4	S100A4
0	0.929214	0.916	0.537	0	4	ANXA1
0	0.92628	0.995	0.915	0	4	VIM
0	0.918964	0.936	0.747	0	4	FOS
0	0.908289	0.741	0.352	0	4	PLP2
0	0.872556	0.579	0.255	0	4	GATA3
0	0.871099	0.817	0.399	0	4	ITGB1
0	0.870018	0.63	0.247	0	4	TIMP1
0	2.66337	0.942	0.15	0	5	GZMH
0	2.63208	0.999	0.285	0	5	NKG7
0	2.56086	0.922	0.201	0	5	GNLY
0	2.46965	0.876	0.135	0	5	GZMB
0	2.41757	0.845	0.126	0	5	FGFBP2
0	2.30476	0.922	0.24	0	5	PRF1
0	2.27057	0.983	0.284	0	5	CST7
0	2.22861	0.994	0.309	0	5	CCL5
0	1.97932	0.923	0.34	0	5	EFHD2
0	1.93232	0.937	0.246	0	5	GZMA
0	0.603003	1	0.997	0	6	RPS13
0	0.515598	1	0.999	0	6	RPL11
0	0.515506	1	0.999	0	6	RPS8
0	0.509899	1	0.999	0	6	RPL32
0	0.504596	0.998	0.99	0	6	RPL5
0	0.488223	0.987	0.959	0	6	EEF1B2
0	0.479951	0.997	0.983	0	6	RPL22
6.03752e-259	0.578377	0.697	0.449	1.56909e-254	6	CCR7
2.58505e-225	0.49783	0.826	0.601	6.71829e-221	6	LEF1
4.96737e-188	0.478893	0.831	0.683	1.29097e-183	6	NOSIP
0	0.850109	0.845	0.582	0	7	CD69
0	0.817609	0.692	0.425	0	7	SLC2A3
0	0.805153	0.506	0.227	0	7	SOCS3
0	0.751333	0.962	0.845	0	7	JUNB
0	0.693896	0.914	0.69	0	7	KLF6
6.57124e-307	0.653169	0.489	0.232	1.7078e-302	7	SESN3
3.96158e-285	0.608423	0.386	0.168	1.02957e-280	7	PELI1
1.36171e-254	0.72197	0.917	0.751	3.53894e-250	7	FOS
1.44343e-242	0.60272	0.897	0.741	3.75134e-238	7	NFKBIA
6.24197e-228	0.616152	0.904	0.734	1.62223e-223	7	JUN
0	1.95622	0.809	0.138	0	8	IFI44L
0	1.85015	0.818	0.245	0	8	MX1
0	1.46852	0.821	0.318	0	8	XAF1
0	1.38379	0.718	0.282	0	8	IFI6
0	1.3349	0.802	0.4	0	8	STAT1
0	1.32583	0.69	0.212	0	8	IRF7
0	1.31965	0.673	0.267	0	8	ISG15
0	1.20961	0.371	0.049	0	8	IFIT3
0	1.13579	0.489	0.102	0	8	OAS1
0	1.11405	0.566	0.181	0	8	MX2
0	0.783001	0.938	0.778	0	9	IL7R
1.17143e-276	0.681439	0.967	0.79	3.04443e-272	9	LTB
1.84281e-266	0.77491	0.842	0.569	4.78927e-262	9	AHNAK
5.80889e-162	0.64479	0.649	0.421	1.50967e-157	9	ITGB1
1.86483e-161	0.652	0.556	0.353	4.8465e-157	9	INPP4B
3.82046e-152	0.540491	0.926	0.801	9.92899e-148	9	MT-ND5
3.06596e-149	0.528919	0.93	0.818	7.96812e-145	9	MT-ND3
2.49013e-142	0.524015	0.911	0.795	6.47159e-138	9	MT-ND2
7.00657e-126	0.567767	0.672	0.519	1.82094e-121	9	ARHGAP15
1.90337e-117	0.549535	0.51	0.332	4.94667e-113	9	AQP3
0	2.0763	0.784	0.234	0	10	GNLY
0	1.93357	0.967	0.314	0	10	NKG7
0	1.83391	0.478	0.148	0	10	TYROBP
0	1.82441	0.905	0.339	0	10	CCL5
0	1.75053	0.853	0.316	0	10	CST7
0	1.66901	0.601	0.175	0	10	GZMB
0	1.63416	0.629	0.199	0	10	KLRD1
0	1.62426	0.719	0.274	0	10	PRF1
0	1.60827	0.545	0.166	0	10	FGFBP2
0	1.51865	0.454	0.145	0	10	CCL4
0	2.30823	0.88	0.235	0	11	GNLY
0	2.10117	0.622	0.078	0	11	FCER1G
0	1.99388	0.778	0.14	0	11	TYROBP
0	1.80751	0.68	0.184	0	11	IL2RB
0	1.6935	0.373	0.033	0	11	XCL2
0	1.60199	0.939	0.451	0	11	CTSW
0	1.58122	0.794	0.196	0	11	KLRD1
0	1.57626	0.307	0.019	0	11	XCL1
0	1.41411	0.36	0.039	0	11	KLRC1
0	1.35823	0.474	0.05	0	11	KLRF1
0	2.04135	0.585	0.121	0	12	GZMK
0	1.68016	0.95	0.567	0	12	COTL1
0	1.61197	0.719	0.287	0	12	GZMA
0	1.60113	0.995	0.93	0	12	ACTG1
0	1.54444	0.973	0.759	0	12	CD74
0	1.51456	0.996	0.926	0	12	GAPDH
0	1.32194	0.856	0.451	0	12	MT2A
0	1.30947	1	0.987	0	12	PFN1
4.19558e-250	1.29855	0.63	0.268	1.09039e-245	12	LGALS1
3.68153e-172	1.36661	0.646	0.353	9.56793e-168	12	CCL5
0	2.42638	0.792	0.18	0	13	KLRB1
0	2.40729	0.864	0.117	0	13	GZMK
0	1.72174	0.554	0.066	0	13	CEBPD
0	1.64357	0.401	0.024	0	13	TRAV1-2
0	1.50339	0.58	0.132	0	13	NCR3
0	1.36394	0.289	0.049	0	13	TRGV9
0	1.27712	0.357	0.005	0	13	SLC4A10
0	1.26653	0.68	0.224	0	13	KLRG1
0	1.24677	0.594	0.205	0	13	PHACTR2
3.01623e-263	1.41953	0.75	0.366	7.83888e-259	13	DUSP2
0	2.15091	0.572	0.016	0	14	FOXP3
0	1.62356	0.5	0.077	0	14	LGALS3
0	1.55159	0.988	0.899	0	14	IL32
0	1.53154	0.483	0.049	0	14	IL2RA
0	1.51507	0.409	0.048	0	14	RTKN2
0	1.46949	0.486	0.059	0	14	CTLA4
0	1.30851	0.491	0.074	0	14	IKZF2
0	1.2956	0.578	0.142	0	14	CYTOR
1.17822e-288	1.34087	0.702	0.292	3.06207e-284	14	GBP5
1.92771e-267	1.34268	0.492	0.152	5.00991e-263	14	TTN
0	3.35288	0.919	0.173	0	15	STMN1
0	2.99816	0.953	0.484	0	15	TUBA1B
0	2.57009	0.744	0.005	0	15	TYMS
0	2.48636	0.565	0.035	0	15	HIST1H1B
0	2.47765	0.675	0.013	0	15	MKI67
0	2.43048	0.917	0.404	0	15	HMGB2
0	2.41214	0.922	0.515	0	15	TUBB
0	2.04653	0.92	0.492	0	15	H2AFZ
1.28354e-240	2.65144	0.905	0.621	3.3358e-236	15	HIST1H4C
2.08425e-86	5.0663	0.269	0.102	5.41675e-82	15	S100A8
0	1.86699	0.432	0.065	0	16	ZNF683
0	1.14358	0.33	0.03	0	16	IFNG-AS1
2.456e-299	1.14114	0.285	0.043	6.3829e-295	16	KLRC3
8.31413e-269	1.15162	0.421	0.101	2.16076e-264	16	CXCR3
2.39343e-199	1.47794	0.721	0.368	6.22028e-195	16	DUSP2
3.74314e-182	1.1624	0.426	0.137	9.72806e-178	16	NCR3
9.33487e-159	1.06804	0.957	0.851	2.42604e-154	16	JUNB
9.90798e-148	1.15159	0.532	0.235	2.57498e-143	16	LYAR
6.69152e-123	1.2355	0.371	0.129	1.73906e-118	16	GZMK
5.43237e-105	1.00673	0.83	0.721	1.41182e-100	16	CD7
0	1.91757	0.885	0.264	0	17	MX1
0	1.79663	0.83	0.161	0	17	IFI44L
0	1.70586	0.842	0.279	0	17	ISG15
0	1.66041	0.818	0.295	0	17	IFI6
0	1.52597	0.561	0.057	0	17	IFIT3
0	1.52259	0.675	0.113	0	17	OAS1
0	1.4677	0.863	0.335	0	17	XAF1
0	1.34558	0.988	0.732	0	17	LY6E
0	1.3128	0.675	0.193	0	17	MX2
0	1.2416	0.753	0.252	0	17	EIF2AK2
0	2.41107	0.865	0.297	0	18	IFI6
0	2.24989	0.809	0.185	0	18	GZMB
0	2.20516	0.993	0.332	0	18	NKG7
0	2.11441	0.916	0.284	0	18	PRF1
0	2.0998	0.844	0.203	0	18	GZMH
0	2.03794	0.834	0.281	0	18	ISG15
0	2.00686	0.976	0.33	0	18	CST7
0	1.99997	0.721	0.107	0	18	CX3CR1
0	1.99225	0.861	0.249	0	18	GNLY
0	1.96219	0.855	0.267	0	18	MX1
0	1.47976	0.295	0.018	0	19	MS4A1
4.12213e-140	1.01395	0.255	0.029	1.0713e-135	19	VCAN
7.24357e-133	1.32844	0.275	0.035	1.88253e-128	19	CD79A
2.05565e-127	1.85796	0.422	0.082	5.34243e-123	19	HLA-DRA
6.52519e-112	2.92783	0.442	0.103	1.69583e-107	19	S100A8
3.01436e-108	1.94823	0.402	0.087	7.83401e-104	19	LYZ
2.7647e-100	2.22452	0.38	0.083	7.18517e-96	19	S100A9
2.58499e-91	1.42771	0.374	0.085	6.71813e-87	19	CST3
2.76932e-67	1.89113	0.932	0.764	7.19718e-63	19	CD74
7.2995e-58	1.16843	0.482	0.174	1.89707e-53	19	HLA-DRB1
0	4.20439	1	0.019	0	20	MS4A1
0	3.42058	0.938	0.018	0	20	IGHM
1.57286e-188	4.19513	0.969	0.036	4.08771e-184	20	CD79A
1.28065e-167	3.37787	0.938	0.037	3.32829e-163	20	HLA-DQA1
3.54889e-98	3.16798	0.969	0.07	9.2232e-94	20	RALGPS2
2.43629e-92	4.97345	1	0.083	6.33167e-88	20	HLA-DRA
4.97713e-73	3.18416	0.938	0.09	1.29351e-68	20	HLA-DQB1
6.35333e-49	4.10329	1	0.175	1.65117e-44	20	HLA-DRB1
1.51282e-36	3.41362	1	0.254	3.93168e-32	20	HLA-DPA1
7.74878e-23	4.89255	1	0.765	2.01383e-18	20	CD74

### Sheet: DE_cluster_markers_B_PBMC
	p_val	avg_log2FC	pct.1	pct.2	p_val_adj	cluster	gene
	0	1.29239	0.717	0.316	0	0	IL4R
	0	0.870597	0.737	0.457	0	0	PLPP5
	0	0.809999	0.715	0.457	0	0	BACH2
	0	0.770067	0.791	0.515	0	0	FCER2
	0	0.759379	0.845	0.453	0	0	TCL1A
	0	0.690581	0.684	0.496	0	0	FCRL1
	0	0.62759	0.381	0.201	0	0	COL19A1
	0	0.626216	0.595	0.381	0	0	YBX3
	0	0.625276	0.787	0.633	0	0	HVCN1
	0	0.608862	0.846	0.719	0	0	LINC00926
	0	0.290032	0.997	0.993	0	1	RPS5
	1.00081e-305	0.442656	0.765	0.516	2.60101e-301	1	TCL1A
	1.08302e-260	0.409585	0.947	0.859	2.81467e-256	1	MT-ND3
	9.50661e-216	0.290228	0.997	0.946	2.47067e-211	1	MT-CO2
	7.87433e-210	0.422674	0.704	0.564	2.04646e-205	1	FCER2
	1.21247e-209	0.309652	0.989	0.919	3.15109e-205	1	MT-CYB
	3.49019e-209	0.313433	0.989	0.921	9.07066e-205	1	MT-CO3
	4.4741e-130	0.277955	0.936	0.854	1.16277e-125	1	MT-ND4L
	4.87765e-119	0.2818	0.89	0.819	1.26765e-114	1	MT-ND4
	1.15516e-117	0.280991	0.877	0.811	3.00214e-113	1	MT-ND2
	0	1.01627	0.537	0.168	0	2	LINC01857
	0	0.810389	0.513	0.203	0	2	GPR183
	0	0.742662	0.473	0.17	0	2	TNFRSF13B
	0	0.700014	0.397	0.122	0	2	CD27
	0	0.693908	0.584	0.289	0	2	MARCKS
	0	0.59269	0.359	0.13	0	2	AIM2
	0	0.554334	0.316	0.124	0	2	CD1C
	0	0.548882	0.857	0.563	0	2	COTL1
	0	0.543774	0.597	0.333	0	2	ARHGAP24
	0	0.53045	0.591	0.347	0	2	CTSH
	0	1.43153	0.536	0.137	0	3	LINC01781
	0	0.973065	0.282	0.022	0	3	COCH
	0	0.913002	0.459	0.124	0	3	AIM2
	0	0.785838	0.254	0.023	0	3	TCF7
	0	0.714446	0.485	0.211	0	3	SCIMP
	0	0.618135	0.556	0.297	0	3	MARCKS
	0	0.585353	0.363	0.13	0	3	CD27
	0	0.575579	0.907	0.688	0	3	VIM
	9.1036e-303	0.5639	0.319	0.137	2.36594e-298	3	LGALS1
	1.43009e-274	0.663907	0.353	0.174	3.71666e-270	3	ITGB1
	0	2.5671	0.969	0.463	0	4	IFITM1
	0	2.18191	0.803	0.124	0	4	IFI44L
	0	1.8617	0.537	0.056	0	4	IFIT3
	0	1.83618	0.845	0.294	0	4	XAF1
	0	1.83549	0.807	0.28	0	4	MX1
	0	1.60782	0.564	0.152	0	4	ISG15
	0	1.59243	0.731	0.276	0	4	IRF7
	0	1.50032	0.515	0.118	0	4	IFI6
	0	1.42892	0.527	0.124	0	4	PLSCR1
	0	1.39419	0.561	0.165	0	4	OAS1
	0	1.4032	0.963	0.513	0	5	TCL1A
	0	1.2	0.445	0.084	0	5	AL139020.1
	0	1.11268	0.545	0.221	0	5	PLD4
	0	1.09867	0.392	0.159	0	5	IGLL5
	0	0.946675	0.307	0.051	0	5	NEIL1
	0	0.942028	0.466	0.162	0	5	PPP1R14A
	0	0.89952	0.437	0.148	0	5	JUP
	0	0.89473	0.269	0.044	0	5	SOX4
	0	0.889101	0.452	0.164	0	5	PCDH9
	0	0.761867	0.471	0.232	0	5	ITM2C
	0	1.63636	0.841	0.426	0	6	CD83
	0	1.19291	0.545	0.247	0	6	SNX9
	0	1.14477	0.892	0.626	0	6	CD69
	0	1.01769	0.522	0.278	0	6	PELI1
	0	0.943893	0.34	0.12	0	6	GRASP
	0	0.86321	0.999	0.971	0	6	BTG1
	0	0.827728	0.928	0.791	0	6	NFKBIA
	0	0.821199	0.677	0.412	0	6	YBX3
	0	0.81623	0.681	0.492	0	6	RBM38
	1.1635e-267	0.919116	0.602	0.426	3.02383e-263	6	HERPUD1
	0	2.1408	0.87	0.315	0	7	CRIP1
	0	1.44729	0.635	0.109	0	7	CD1C
	0	1.24825	0.87	0.389	0	7	AHNAK
	0	1.21911	0.622	0.231	0	7	S100A4
	0	1.20683	0.971	0.567	0	7	COTL1
	0	1.17322	0.71	0.165	0	7	TNFRSF13B
	0	1.09631	0.815	0.402	0	7	CIB1
	0	1.0079	0.654	0.168	0	7	ACP5
	0	0.991121	0.829	0.347	0	7	CD82
	0	0.960153	0.79	0.319	0	7	CCDC50
	0	1.71352	0.805	0.333	0	8	RHOB
	0	1.67383	0.772	0.202	0	8	FGR
	0	1.66915	0.789	0.28	0	8	FCRL3
	0	1.64568	0.706	0.223	0	8	FCRL5
	0	1.63587	0.624	0.092	0	8	MPP6
	0	1.60168	0.578	0.22	0	8	HSPB1
	0	1.54245	0.933	0.636	0	8	EMP3
	0	1.34067	0.739	0.294	0	8	ZEB2
	0	1.29172	0.547	0.119	0	8	TNFRSF1B
	0	1.28776	0.727	0.331	0	8	CRIP1
	0	0.346158	1	0.998	0	9	RPS27A
	5.41264e-288	0.329648	0.999	0.997	1.40669e-283	9	RPS13
	6.83422e-267	0.367242	0.998	0.997	1.77615e-262	9	RPL8
	1.42871e-213	0.347722	0.998	0.993	3.71308e-209	9	RPL5
	2.72112e-208	0.328681	0.996	0.993	7.07193e-204	9	RPS5
	2.76672e-192	0.347471	0.993	0.992	7.19042e-188	9	RPL22
	1.38028e-75	0.381904	0.711	0.538	3.5872e-71	9	TCL1A
	6.91588e-52	0.364584	0.657	0.577	1.79737e-47	9	FCER2
	1.48126e-16	0.357518	0.546	0.509	3.84966e-12	9	H1FX
	2.21846e-14	0.398743	0.339	0.302	5.76554e-10	9	SNHG29
	0	2.45671	0.944	0.338	0	10	CRIP1
	0	2.02015	0.915	0.298	0	10	S100A10
	0	1.92689	0.723	0.177	0	10	ITGB1
	0	1.46117	0.893	0.41	0	10	AHNAK
	0	1.42526	0.633	0.248	0	10	S100A4
	0	1.36093	0.845	0.247	0	10	CPNE5
	0	1.32789	0.747	0.174	0	10	ANXA2
	0	1.31299	0.976	0.764	0	10	ACTG1
	0	1.29899	0.994	0.761	0	10	GAPDH
	0	1.23054	0.477	0.035	0	10	COCH
	1.26619e-204	0.666275	1	0.925	3.29071e-200	11	MT-CYB
	9.36441e-191	0.647573	1	0.928	2.43372e-186	11	MT-CO3
	2.05748e-187	0.700177	0.994	0.871	5.34719e-183	11	MT-ATP6
	5.60299e-186	0.713708	0.987	0.867	1.45616e-181	11	MT-ND3
	9.20043e-168	0.6823	0.979	0.824	2.3911e-163	11	MT-ND4
	1.89178e-164	0.641022	0.986	0.861	4.91654e-160	11	MT-ND4L
	3.6241e-159	0.670797	0.976	0.81	9.41868e-155	11	MT-ND1
	1.96707e-148	0.637747	0.976	0.817	5.11222e-144	11	MT-ND5
	1.54701e-145	0.644647	0.967	0.816	4.02053e-141	11	MT-ND2
	3.00011e-101	0.655014	0.819	0.589	7.79697e-97	11	MT-ND6
	0	7.29228	0.782	0.191	0	12	IGHA1
	0	6.95794	0.537	0.14	0	12	IGHG1
	0	6.1648	0.969	0.265	0	12	JCHAIN
	0	5.57683	0.334	0.053	0	12	IGLC1
	0	4.9652	0.388	0.045	0	12	IGHA2
	3.79573e-125	4.7019	0.379	0.15	9.86471e-121	12	IGHG3
	4.54194e-86	4.56019	0.336	0.153	1.1804e-81	12	IGHG2
	1.19144e-85	5.85913	0.586	0.515	3.09644e-81	12	IGKC
	7.91684e-85	6.30593	0.435	0.242	2.05751e-80	12	IGLC2
	5.97552e-26	4.80504	0.341	0.236	1.55298e-21	12	IGLC3

### Sheet: DE_cluster_markers_T_nasal
p_val	avg_log2FC	pct.1	pct.2	p_val_adj	cluster	gene
0	2.43835	0.798	0.432	0	0	GZMB
0	1.64277	0.61	0.315	0	0	PRF1
0	1.59319	0.571	0.181	0	0	IFIT3
0	1.53591	0.938	0.543	0	0	ISG15
0	1.52902	0.86	0.581	0	0	NKG7
0	1.49093	0.544	0.169	0	0	RSAD2
0	1.48142	0.786	0.383	0	0	IFI6
0	1.39875	0.704	0.287	0	0	IFI44L
0	1.39677	0.835	0.464	0	0	ISG20
0	1.31568	0.863	0.548	0	0	LY6E
0	1.00684	0.657	0.43	0	1	ITGA1
0	0.779535	0.978	0.815	0	1	CCL5
0	0.579672	0.95	0.906	0	1	MT-ND5
0	0.571192	0.991	0.972	0	1	MT-ND4
2.85e-287	0.559316	0.878	0.74	7.6e-283	1	CD3G
8e-149	0.697506	0.441	0.296	2.14e-144	1	KLRC1
2.36e-106	0.605288	0.444	0.353	6.3e-102	1	AMICA1
4.17e-90	0.560304	0.513	0.463	1.11e-85	1	PTPN22
2.33e-88	0.642428	0.386	0.306	6.22e-84	1	ANKRD28
1.36e-54	0.621696	0.38	0.325	3.62e-50	1	FOSB
0	1.1428	0.737	0.344	0	2	KLRB1
0	1.04657	0.415	0.083	0	2	CCR6
0	0.965082	0.404	0.16	0	2	TNF
0	0.949074	0.559	0.31	0	2	DUSP1
0	0.91033	0.926	0.65	0	2	JUN
0	0.840451	0.327	0.075	0	2	CCL20
0	0.838449	0.328	0.061	0	2	B3GALT2
0	0.807803	0.898	0.613	0	2	ZFP36L1
0	0.807658	0.72	0.313	0	2	AMICA1
0	0.785047	0.79	0.415	0	2	RORA
0	1.19711	0.839	0.839	0	3	RPS26
0	1.00375	0.874	0.884	0	3	SH3BGRL3
0	0.994868	0.881	0.884	0	3	S100A6
0	0.987077	0.866	0.854	0	3	S100A4
0	0.975151	0.999	0.981	0	3	RPLP1
0	0.968734	0.832	0.869	0	3	ATP5E
1.91e-211	1.09077	0.506	0.426	5.11e-207	3	WFDC2
7.65e-99	1.01243	0.388	0.339	2.04e-94	3	LCN2
1.04e-91	1.07635	0.312	0.243	2.78e-87	3	LYPD2
4.77e-66	1.12804	0.275	0.217	1.27e-61	3	S100P
0	2.02049	0.714	0.101	0	4	TCF7
0	1.63721	0.409	0.084	0	4	XCL1
0	1.55069	0.468	0.026	0	4	LEF1
0	1.38257	0.697	0.282	0	4	LTB
0	1.33704	0.332	0.056	0	4	KLF2
0	1.29748	0.394	0.082	0	4	ID3
0	1.16877	0.887	0.551	0	4	CD7
0	1.16364	0.462	0.128	0	4	FAM65B
0	1.07678	0.261	0.026	0	4	RTKN2
0	1.07512	0.477	0.137	0	4	IKZF2
0	1.47984	0.803	0.276	0	5	KLRC1
0	1.3923	0.529	0.1	0	5	CD160
0	1.20035	0.58	0.264	0	5	CCL3
0	1.19859	0.685	0.187	0	5	KLRC2
0	1.19382	0.888	0.426	0	5	ITGA1
0	1.18568	0.809	0.331	0	5	IFNG
0	1.17446	0.643	0.203	0	5	RP11-291B21.2
0	1.13969	0.871	0.379	0	5	HOPX
0	1.09414	0.451	0.131	0	5	CRTAM
0	1.08983	0.484	0.185	0	5	NR4A2
0	1.98987	0.554	0.129	0	6	CXCL13
0	1.89241	0.827	0.336	0	6	IFNG
0	1.7691	0.749	0.293	0	6	HSPA1A
0	1.64135	0.783	0.277	0	6	GZMH
0	1.4867	0.65	0.264	0	6	CCL3
0	1.48311	0.693	0.231	0	6	HSPA1B
0	1.35527	0.877	0.482	0	6	CCL4
0	1.23783	0.894	0.415	0	6	IFI6
0	1.18862	0.773	0.298	0	6	HLA-DRB1
0	1.18271	0.656	0.208	0	6	RP11-291B21.2
0	3.37605	0.847	0.08	0	7	STMN1
0	3.01152	0.791	0.315	0	7	HIST1H4C
0	2.9572	0.879	0.28	0	7	HMGB2
0	2.85549	0.915	0.36	0	7	TUBA1B
0	2.79328	0.615	0.033	0	7	TOP2A
0	2.48137	0.597	0.04	0	7	NUSAP1
0	2.4636	0.571	0.053	0	7	MKI67
0	2.46217	0.654	0.03	0	7	KIAA0101
0	2.37105	0.622	0.019	0	7	TYMS
0	2.22698	0.814	0.32	0	7	TUBB
0	1.40007	0.36	0.076	0	8	GZMK
0	1.36122	0.623	0.129	0	8	CD27
0	1.22117	0.571	0.118	0	8	GPR183
0	1.15948	0.37	0.06	0	8	CTLA4
0	1.14451	0.511	0.056	0	8	CD28
0	1.12132	0.476	0.102	0	8	ICOS
0	1.09919	0.524	0.156	0	8	MAF
0	1.08997	0.573	0.205	0	8	ITGB1
0	1.04755	0.408	0.06	0	8	SELL
7.1e-200	1.07013	0.594	0.301	1.9e-195	8	LTB
0	1.72977	0.866	0.783	0	9	MTRNR2L12
0	1.5871	0.999	0.953	0	9	MALAT1
2.01e-262	1.57306	0.816	0.671	5.37e-258	9	NEAT1
1.1e-243	1.44837	0.812	0.727	2.94e-239	9	RNF213
9.45e-190	1.39297	0.64	0.496	2.52e-185	9	NKTR
1.56e-134	1.42199	0.411	0.233	4.17e-130	9	MTRNR2L2
5.41e-133	1.34548	0.587	0.474	1.44e-128	9	MACF1
9.27e-110	1.40022	0.387	0.235	2.48e-105	9	ANKRD36C
1.17e-98	1.92614	0.446	0.327	3.11e-94	9	7SK.2
1.12e-87	1.77965	0.384	0.256	2.99e-83	9	XIST
0	2.47338	0.624	0.102	0	10	CST3
0	2.41753	0.479	0.024	0	10	C1QB
0	2.38329	0.793	0.256	0	10	HLA-DRA
0	2.34708	0.488	0.024	0	10	C1QA
0	2.12963	0.992	0.869	0	10	FTL
0	2.04645	0.411	0.016	0	10	C1QC
0	1.84418	0.52	0.068	0	10	TYROBP
0	1.80459	0.491	0.08	0	10	AIF1
0	1.7644	0.256	0.033	0	10	CXCL10
0	1.7421	0.723	0.306	0	10	HLA-DPA1
0	3.96989	0.815	0.126	0	11	SERPINB3
0	3.83391	0.919	0.191	0	11	KRT19
0	3.58101	0.87	0.235	0	11	SLPI
0	3.3505	0.943	0.423	0	11	WFDC2
0	3.31902	0.563	0.013	0	11	S100A2
0	3.0212	0.672	0.24	0	11	LYPD2
0	3.01494	0.375	0.025	0	11	SCGB1A1
0	2.88682	0.8	0.106	0	11	ALDH3A1
0	2.86769	0.815	0.153	0	11	AGR2
9.5e-240	2.9953	0.741	0.335	2.54e-235	11	LCN2
0	2.09428	0.528	0.125	0	12	CAPS
0	1.74069	0.341	0.052	0	12	C20orf85
0	1.61781	0.333	0.05	0	12	C9orf24
0	1.54613	0.301	0.041	0	12	TMEM190
0	1.50572	0.294	0.034	0	12	RSPH1
0	1.49121	0.289	0.038	0	12	TPPP3
0	1.35744	0.273	0.031	0	12	PIFO
3.53e-285	1.73361	0.392	0.076	9.43e-281	12	GSTA1
1.08e-150	1.54857	0.385	0.119	2.88e-146	12	TSPAN1
1.52e-91	1.44744	0.507	0.271	4.07e-87	12	TUBB4B
0	2.46845	1	0.597	0	13	ISG15
0	2.32237	0.992	0.412	0	13	MX1
0	2.29283	0.926	0.306	0	13	TNFSF10
0	2.19993	0.903	0.151	0	13	CD38
0	2.13803	0.999	0.513	0	13	ISG20
0	2.11873	0.936	0.229	0	13	IFIT3
0	2.01715	0.989	0.435	0	13	IFI6
0	2.00521	0.81	0.11	0	13	ICOS
0	1.9999	0.925	0.224	0	13	NT5C3A
8.58e-159	2.70038	0.675	0.298	2.29e-154	13	IFI27
0	5.33257	0.864	0.076	0	14	S100A8
0	4.85354	0.894	0.159	0	14	S100A9
0	4.78969	0.711	0.041	0	14	IL8
0	3.61997	0.695	0.019	0	14	G0S2
0	3.31652	0.794	0.184	0	14	SOD2
0	3.02296	0.706	0.112	0	14	NAMPT
0	2.861	0.567	0.031	0	14	MNDA
0	2.754	0.606	0.086	0	14	BCL2A1
0	2.56167	0.572	0.009	0	14	CSF3R
0	2.51713	0.389	0.011	0	14	IL1B

### Sheet: gene_sets
Name	ID	Genes
REACTOME_ANTIVIRAL_MECHANISM_BY_IFN_STIMULATED_GENES	M550	NUP160, TPR, EIF2AK2, NDC1, NUP133, NEDD4, EIF4G3, NUP37, SEH1L, OAS1, NUP50, AAAS, NUP188, RAE1, KPNA3, MAPK3, NUP93, DDX58, KPNB1, NUP88, EIF4G2, NUP98, OAS3, OAS2, NUP107, NUP155, KPNA1, EIF4G1, STAT1, NUP43, TRIM25, PLCG1, NUP153, NUP85, IRF3, NUP214, PIN1, NUP210, OASL, RNASEL, EIF4E2, FLNB, NUP42, PPM1B, HERC5, NUP54, NUP58, EIF4A3, RPS27A, UBC, EIF4E, RANBP2, NUP205, UBE2L6, EIF4A2, SEC13,…
